# Scupa: Single-cell unified polarization assessment of immune cells using the single-cell foundation model

**DOI:** 10.1101/2024.08.15.608093

**Authors:** Wendao Liu, Zhongming Zhao

## Abstract

Immune cells undergo cytokine-driven polarization in respond to diverse stimuli. This process significantly modulates their transcriptional profiles and functional states. Although single-cell RNA sequencing (scRNA-seq) has advanced our understanding of immune responses across various diseases or conditions, currently there lacks a method to systematically examine cytokine effects and immune cell polarization. To address this gap, we developed **S**ingle-**c**ell **u**nified **p**olarization **a**ssessment (Scupa), the first computational method for comprehensive immune cell polarization analysis. Scupa is trained on data from the Immune Dictionary, which characterizes 66 cytokine-driven polarization states across 14 immune cell types. By leveraging the cell embeddings from the Universal Cell Embeddings model, Scupa effectively identifies polarized cells in new datasets generated from different species and experimental conditions. Applications of Scupa in independent datasets demonstrated its accuracy in classifying polarized cells and further revealed distinct polarization profiles in tumor-infiltrating myeloid cells across cancers. Scupa complements conventional single-cell data analysis by providing new insights into immune cell polarization, and it holds promise for assessing molecular effects or identifying therapeutic targets in cytokine-based therapies.
