## Supplementary Table 1 for "Scupa: Single-cell unified polarization assessment of immune cells using the single-cell foundation model"

### Sheet: testing AUROC
Supplementary Table 1. The mean AUROC values of machine learning models for classifying polarized and unpolarized cells in different polarization states
State	LogisticRegression	LogisticRegression-semi	RandomForest	RandomForest-semi	SVMClassification	SVMClassification-semi	SVMRegression	SVMRegression-semi
B-a	0.991	0.99	0.987	0.987	0.993	0.993	0.991	0.99
B-b	0.98	0.982	0.98	0.976	0.981	0.983	0.976	0.97
B-e	0.967	0.971	0.971	0.967	0.963	0.964	0.973	0.973
B-f	0.973	0.958	0.966	0.959	0.976	0.972	0.98	0.979
T4-a	0.991	0.991	0.991	0.99	0.993	0.992	0.992	0.992
T4-b	0.977	0.978	0.981	0.98	0.982	0.982	0.974	0.968
T4-c	0.995	0.996	0.994	0.983	0.998	0.998	0.997	0.993
T4-e	0.994	0.993	0.986	0.979	0.994	0.994	0.989	0.985
T4-f	0.98	0.98	0.981	0.977	0.98	0.98	0.975	0.968
T8-a	0.989	0.989	0.989	0.988	0.991	0.991	0.99	0.99
T8-b	0.976	0.976	0.983	0.981	0.979	0.979	0.967	0.96
T8-c	0.993	0.993	0.994	0.991	0.993	0.993	0.99	0.985
T8-e	0.988	0.989	0.99	0.989	0.99	0.99	0.988	0.986
T8-f	0.981	0.982	0.984	0.983	0.982	0.982	0.979	0.976
Tgd-a	0.986	0.986	0.989	0.988	0.989	0.986	0.989	0.987
Tgd-b	0.979	0.977	0.979	0.97	0.977	0.97	0.976	0.964
Tgd-c	0.992	0.995	0.994	0.993	0.993	0.993	0.999	0.999
Tgd-d	0.999	0.999	0.993	0.991	0.989	0.978	0.999	0.998
Tgd-e	0.993	0.993	0.993	0.991	0.992	0.991	0.992	0.991
Tgd-f	0.945	0.946	0.997	0.994	0.996	0.991	0.997	0.996
Treg-a	0.987	0.987	0.984	0.982	0.991	0.991	0.989	0.989
Treg-b	0.952	0.951	0.965	0.959	0.972	0.971	0.963	0.958
Treg-c	0.982	0.978	0.97	0.963	0.982	0.982	0.967	0.95
Treg-d	0.978	0.977	0.97	0.965	0.982	0.983	0.968	0.965
NK-a	0.982	0.982	0.985	0.983	0.983	0.983	0.986	0.986
NK-c	0.994	0.994	0.971	0.951	0.997	0.997	0.986	0.98
NK-e	0.987	0.986	0.983	0.98	0.979	0.978	0.986	0.986
NK-f	0.997	0.94	0.993	0.987	0.994	0.994	0.994	0.995
pDC-a	0.977	0.971	0.988	0.986	0.984	0.982	0.985	0.986
pDC-b	0.959	0.959	0.971	0.968	0.969	0.968	0.97	0.969
pDC-c	0.827	0.827	0.943	0.927	0.947	0.917	0.976	0.98
pDC-d	0.993	0.993	0.967	0.945	0.962	0.938	0.978	0.977
pDC-e	0.818	0.818	0.966	0.954	0.959	0.943	0.972	0.969
cDC1-a	0.985	0.985	0.98	0.976	0.986	0.982	0.987	0.987
cDC1-b	0.972	0.968	0.96	0.953	0.965	0.959	0.973	0.972
cDC1-c	0.958	0.953	0.909	0.886	0.93	0.911	0.936	0.935
cDC1-d	0.957	0.926	0.955	0.95	0.959	0.959	0.983	0.982
cDC1-e	0.957	0.954	0.923	0.912	0.946	0.929	0.934	0.923
cDC1-f	0.973	0.97	0.907	0.902	0.9	0.895	0.907	0.897
cDC2-a	0.967	0.965	0.976	0.973	0.973	0.97	0.972	0.971
cDC2-b	0.978	0.973	0.984	0.982	0.984	0.982	0.976	0.969
cDC2-c	0.985	0.984	0.988	0.984	0.987	0.984	0.988	0.987
cDC2-e	0.985	0.984	0.966	0.935	0.965	0.946	0.99	0.989
MigDC-a	0.998	0.998	0.993	0.99	0.992	0.987	0.997	0.996
MigDC-c	0.959	0.959	0.945	0.935	0.949	0.939	0.932	0.92
MigDC-d	0.933	0.929	0.917	0.893	0.92	0.89	0.931	0.928
MigDC-e	0.949	0.948	0.934	0.923	0.929	0.916	0.938	0.933
LC-a	0.999	0.999	0.995	0.993	0.997	0.997	0.998	0.998
LC-b	0.935	0.934	0.969	0.939	0.968	0.933	0.993	0.991
LC-c	0.944	0.939	0.928	0.915	0.922	0.905	0.915	0.908
LC-d	0.916	0.89	0.877	0.842	0.882	0.852	0.896	0.895
LC-e	0.971	0.969	0.947	0.939	0.946	0.937	0.933	0.927
Mac-a	0.989	0.939	0.985	0.98	0.987	0.983	0.99	0.991
Mac-b	0.99	0.989	0.986	0.986	0.984	0.983	0.99	0.991
Mac-c	0.915	0.915	0.994	0.993	0.994	0.992	0.995	0.996
Mac-d	0.99	0.984	0.986	0.981	0.984	0.979	0.99	0.99
Mac-e	0.952	0.952	0.984	0.972	0.981	0.97	0.986	0.985
Mono-a	0.936	0.964	0.977	0.978	0.972	0.971	0.994	0.991
Mono-b	0.949	0.949	0.98	0.979	0.971	0.974	0.981	0.986
Mono-c	0.979	0.979	0.981	0.981	0.983	0.983	0.993	0.996
Mono-d	0.99	1	0.996	0.993	0.992	0.993	0.992	0.997
Mono-e	0.88	0.901	0.969	0.97	0.961	0.958	0.962	0.976
Neu-a	0.972	0.986	0.995	0.992	0.995	0.995	0.961	0.993
Neu-c	0.988	0.988	0.998	0.998	0.994	0.995	0.998	0.999
Neu-d	0.975	0.975	0.984	0.985	0.989	0.991	0.991	0.998
Neu-e	0.938	0.938	0.874	0.876	0.856	0.863	0.818	0.856
# mean AUROCs of different machine learning models were calculated in 20 repeats
